# *mimic*INT: a workflow for microbe-host protein interaction inference

**DOI:** 10.1101/2022.11.04.515250

**Authors:** Sébastien A. Choteau, Kevin Maldonado, Aurélie Bergon, Marceau Cristianini, Mégane Boujeant, Lilian Drets, Christine Brun, Lionel Spinelli, Andreas Zanzoni

## Abstract

**Background:** The increasing incidence of emerging infectious diseases is posing serious global threats. Therefore, there is a clear need for developing computational methods that can assist and speed up experimental research to better characterize the molecular mechanisms of microbial infections.

**Methods:** In this context, we developed *mimic*INT, an open-source computational workflow for large-scale protein-protein interaction inference between microbe and human by detecting putative molecular mimicry elements mediating the interaction with host proteins: short linear motifs (SLiMs) and host-like globular domains. *mimic*INT exploits these putative elements to infer the interaction with human proteins by using known templates of domain-domain and SLiM-domain interaction templates. *mimic*INT also provides *(i)* robust Monte-Carlo simulations to assess the statistical significance of SLiM detection which suffers from false positives, and *(ii)* an interaction specificity filter to account for differences between motif-binding domains of the same family. We have also made *mimic*INT available via a web server.

**Results:** In two use cases, *mimic*INT can identify potential interfaces in experimentally detected interaction between pathogenic *Escherichia coli* type-3 secreted effectors and human proteins and infer biologically relevant interactions between Marburg virus and human proteins.

**Conclusions:** The *mimic*INT workflow can be instrumental to better understand the molecular details of microbe-host interactions.
