## Supplementary File 1 for "*mimic*INT: a workflow for microbe-host protein interaction inference"

### Sheet: README
Table name	Description
1-EHEC-human_interactions	List of EHEC-protei interactions dowloaded from IMEx databases
	Column description
	ehec_ac: UniprotKB accession number of the EHEC protein
	human_ac: UniprotKB accession number of the human protein
2-mimicINT-interfaces-DDI
	Column description
	ehec_ac: UniprotKB accession number of the EHEC protein
	human_ac: UniprotKB accession number of the human protein
	ehec_domain_id: InterPro id of the domain/signature on the EHEC protein
	ehec_domain_start: EHEC domain start position
	ehec_domain_end: EHEC domain end position
	human_domain_id: InterPro id of the domain/signature on the human protein
	human_domain_start: human domain start position
	human_domain_end: human domain end position
	ehec_binding_feature: EHEC IMEx feature definition
	ehec_binding_start: EHEC feature start position
	ehec_binding_end: EHEC feature end position
	human_binding_feature: human IMEx feature definition
	human_binding_start: human feature start position
	human_binding_end: human feature end position
3-mimicINT-interfaces-MDI
	Column description
	ehec_ac: UniprotKB accession number of the EHEC protein
	human_ac: UniprotKB accession number of the human protein
	ehec_motif_id
	ehec_motif_start
	ehec_motif_end
	ehec_motif_prob_long: motif probability computed using the long disorder propensity by IUPred
	ehec_motif_prog_short: motif probability computed using the short disorder propensity by IUPred
	human_domain_id: InterPro id of the domain/signature on the human protein
	human_domain_start: human domain start position
	human_domain_end: human domain end position
	human_domain_score: human domain score
	human_ds_start: domain score profile start position
	human_ds_end: domain score profile end position
	human_ds_overlap: overlap between domain score profile and InterPro domain
	human_known_domain: whether the human protein has a domain experimentally known to bind the give motif
	ehec_binding_feature: EHEC IMEx feature definition
	ehec_binding_start: EHEC feature start position
	ehec_binding_end: EHEC feature end position
	human_binding_feature: human IMEx feature definition
	human_binding_start: human feature start position
	human_binding_end: human feature end position

### Sheet: 1-EHEC-human_interactions
ehec_ac	human_ac
A0A0H3JFN8	Q9UK73
A0A0H3JGR6	Q96IZ6
A0A0H3JP21	P26641
A0A0H3JP21	Q14244
O82882	P05155
P0DJ88	O00401
P0DJ88	P42768
P0DJ88	Q68DY1
P0DJ88	Q9UHR4
Q7ABI1	Q8AZK7
Q7DB50	P62330
Q7DB50	P62820
Q7DB50	Q13287
Q7DB68	O60830
Q7DB74	O15085
Q7DB74	Q92888
Q7DB74	Q9NZN5
Q7DB76	Q15599
Q7DB76	Q8TCX5
Q7DB77	O43924
Q7DB77	O75716
Q7DB77	P07355
Q7DB77	P29350
Q7DB77	P37235
Q7DB77	P49407
Q7DB77	P61601
Q7DB77	Q14247
Q7DB77	Q9UHR4
Q7DB77	Q9UM19
Q7DB77	Q9UQB8
Q7DB85	Q8WV41
Q7DB85	Q9UI95
Q7DB85	Q9Y5X1
Q8X482	O00401
Q8X482	Q14247
Q8X482	Q9UHR4
Q8X482	Q9UQB8
Q8X4X3	P62837
Q8X509	P62837
Q8X831	Q15599
Q8X834	P19838
Q8X834	Q04206
Q8X834	Q05D32
Q8X834	Q09472
Q8X834	Q9Y4M8
Q8XA11	O43257
Q8XA11	P20807
Q8XA11	P49759
Q8XA11	P62191
Q8XA11	Q5JVF3
Q8XA11	Q6Y2X3
Q8XA11	Q96HQ2
Q8XA11	Q9NWS0
Q8XAJ5	A2A2Y4
Q8XAJ5	O95487
Q8XAJ5	P01210
Q8XAJ5	P56555
Q8XAJ5	Q12959
Q8XAJ5	Q15436
Q8XAJ5	Q93096
Q8XAL6	Q9Y3C8
Q8XAL7	O43414
Q8XAL7	P00374
Q8XAL7	P05204
Q8XAL7	P48509
Q8XAL7	P49662
Q8XAL7	P49755
Q8XAL7	P55211
Q8XAL7	P61968
Q8XAL7	Q14790
Q8XAL7	Q96Q11
Q8XAL7	Q9BPZ3
Q8XB62	Q8IY31
Q8XB62	Q8TEB1
Q8XB62	Q96HT8
Q8XB62	Q9H3R5
Q8XB62	Q9NPQ8
Q8XBX8	P19388
Q8XBX8	P55039
Q8XBX8	Q14244
Q8XBX8	Q8N456
Q8XC86	O75716
Q8XC86	Q9BYM8

### Sheet: 2-mimicINT-interfaces-DDI
ehec_ac	human_ac	ehec_domain_id	ehec_domain_start	ehec_domain_end	human_domain_id	human_domain_start	human_domain_end	ehec_binding_feature	ehec_binding_start	ehec_binding_end	human_binding_feature	human_binding_start	human_binding_end
P0DJ88	O00401	IPR006891	96	142	IPR000095	202	260
P0DJ88	O00401	IPR006891	143	189	IPR000095	202	260
P0DJ88	O00401	IPR006891	190	236	IPR000095	202	260
P0DJ88	O00401	IPR006891	237	283	IPR000095	202	260	sufficient binding region	268	314	sufficient binding region	207	270
P0DJ88	O00401	IPR006891	284	330	IPR000095	202	260
P0DJ88	P42768	IPR006891	96	142	IPR000095	237	294
P0DJ88	P42768	IPR006891	143	189	IPR000095	237	294
P0DJ88	P42768	IPR006891	190	236	IPR000095	237	294
P0DJ88	P42768	IPR006891	237	283	IPR000095	237	294	binding-associated region	268	300	binding-associated region	242	310
P0DJ88	P42768	IPR006891	284	330	IPR000095	237	294
P0DJ88	Q9UHR4	IPR006891	96	142	IPR001452	339	402
P0DJ88	Q9UHR4	IPR006891	143	189	IPR001452	339	402
P0DJ88	Q9UHR4	IPR006891	190	236	IPR001452	339	402
P0DJ88	Q9UHR4	IPR006891	237	283	IPR001452	339	402
P0DJ88	Q9UHR4	IPR006891	284	330	IPR001452	339	402	sufficient binding region	268	314	sufficient binding region	339	402
Q7DB50	P62330	IPR009669	1	380	IPR006689	1	174	sufficient binding region	30	380	sufficient binding region	14	173
Q7DB50	P62820	IPR009669	1	380	IPR001806	2	205	sufficient binding region	30	380	sufficient binding region	6	176
Q8X482	O00401	IPR006891	96	142	IPR000095	202	260	binding-associated region	80	384	-	-	-
Q8X482	O00401	IPR006891	143	189	IPR000095	202	260	binding-associated region	80	384	-	-	-
Q8X482	O00401	IPR006891	190	236	IPR000095	202	260	binding-associated region	80	384	-	-	-
Q8X482	O00401	IPR006891	237	283	IPR000095	202	260	binding-associated region	80	384	-	-	-
Q8X482	O00401	IPR006891	284	330	IPR000095	202	260	binding-associated region	80	384	-	-	-
Q8X482	O00401	IPR006891	331	377	IPR000095	202	260	binding-associated region	80	384	-	-	-
Q8X482	Q14247	IPR006891	96	142	IPR001452	492	550
Q8X482	Q14247	IPR006891	143	189	IPR001452	492	550
Q8X482	Q14247	IPR006891	190	236	IPR001452	492	550
Q8X482	Q14247	IPR006891	237	283	IPR001452	492	550
Q8X482	Q14247	IPR006891	284	330	IPR001452	492	550
Q8X482	Q14247	IPR006891	331	377	IPR001452	492	550
Q8X482	Q9UHR4	IPR006891	96	142	IPR001452	339	402
Q8X482	Q9UHR4	IPR006891	143	189	IPR001452	339	402
Q8X482	Q9UHR4	IPR006891	190	236	IPR001452	339	402
Q8X482	Q9UHR4	IPR006891	237	283	IPR001452	339	402
Q8X482	Q9UHR4	IPR006891	284	330	IPR001452	339	402
Q8X482	Q9UHR4	IPR006891	331	377	IPR001452	339	402	binding-associated region	340	355	binding-associated region	337	403
Q8X482	Q9UQB8	IPR006891	96	142	IPR001452	374	437
Q8X482	Q9UQB8	IPR006891	143	189	IPR001452	374	437
Q8X482	Q9UQB8	IPR006891	190	236	IPR001452	374	437
Q8X482	Q9UQB8	IPR006891	237	283	IPR001452	374	437
Q8X482	Q9UQB8	IPR006891	284	330	IPR001452	374	437
Q8X482	Q9UQB8	IPR006891	331	377	IPR001452	374	437	binding-associated region	340	355	binding-associated region	337	403

### Sheet: 3-mimicINT-interfaces-MDI
ehec_ac	human_ac	ehec_motif_id	ehec_motif_start	ehec_motif_end	ehec_motif_prob_long	ehec_motif_prog_short	human_domain_id	human_domain_start	human_domain_end	human_domain_score	human_ds_start	human_ds_end	human_ds_overlap	human_known_domain	ehec_binding_feature	ehec_binding_start	ehec_binding_end	human_binding_feature	human_binding_start	human_binding_end
P0DJ88	O00401	DOC_PP4_FxxP_1	56	59	0.416346	0.390816	IPR000697	32	141	NA	NA	NA	NA	NA
P0DJ88	O00401	LIG_EVH1_1	112	116	9.9999e-06	9.9999e-06	IPR000697	32	141	NA	NA	NA	NA	NA
P0DJ88	O00401	LIG_GBD_Chelix_1	130	138	9.9999e-06	9.9999e-06	IPR000095	202	260	NA	NA	NA	NA	NA
P0DJ88	O00401	LIG_EVH1_1	159	163	9.9999e-06	9.9999e-06	IPR000697	32	141	NA	NA	NA	NA	NA
P0DJ88	O00401	LIG_GBD_Chelix_1	177	185	9.9999e-06	9.9999e-06	IPR000095	202	260	NA	NA	NA	NA	NA
P0DJ88	O00401	LIG_EVH1_1	206	210	9.9999e-06	9.9999e-06	IPR000697	32	141	NA	NA	NA	NA	NA
P0DJ88	O00401	LIG_GBD_Chelix_1	224	232	9.9999e-06	9.9999e-06	IPR000095	202	260	NA	NA	NA	NA	NA
P0DJ88	O00401	LIG_GBD_Chelix_1	271	279	9.9999e-06	9.9999e-06	IPR000095	202	260	NA	NA	NA	NA	NA	sufficient binding region	268	314	sufficient binding region	207	270
P0DJ88	O00401	LIG_GBD_Chelix_1	318	326	9.9999e-06	9.9999e-06	IPR000095	202	260	NA	NA	NA	NA	NA
P0DJ88	P42768	DOC_PP4_FxxP_1	56	59	0.416346	0.390816	IPR000697	36	148	NA	NA	NA	NA	NA
P0DJ88	P42768	LIG_EVH1_1	112	116	9.9999e-06	9.9999e-06	IPR000697	36	148	NA	NA	NA	NA	NA
P0DJ88	P42768	LIG_GBD_Chelix_1	130	138	9.9999e-06	9.9999e-06	IPR000095	237	294	NA	NA	NA	NA	NA
P0DJ88	P42768	LIG_EVH1_1	159	163	9.9999e-06	9.9999e-06	IPR000697	36	148	NA	NA	NA	NA	NA
P0DJ88	P42768	LIG_GBD_Chelix_1	177	185	9.9999e-06	9.9999e-06	IPR000095	237	294	NA	NA	NA	NA	NA
P0DJ88	P42768	LIG_EVH1_1	206	210	9.9999e-06	9.9999e-06	IPR000697	36	148	NA	NA	NA	NA	NA
P0DJ88	P42768	LIG_GBD_Chelix_1	224	232	9.9999e-06	9.9999e-06	IPR000095	237	294	NA	NA	NA	NA	NA
P0DJ88	P42768	LIG_GBD_Chelix_1	271	279	9.9999e-06	9.9999e-06	IPR000095	237	294	NA	NA	NA	NA	NA	binding-associated region	268	300	binding-associated region	242	310
P0DJ88	P42768	LIG_GBD_Chelix_1	318	326	9.9999e-06	9.9999e-06	IPR000095	237	294	NA	NA	NA	NA	NA
P0DJ88	Q9UHR4	LIG_SH3_3	39	45	9.9999e-06	9.9999e-06	IPR001452	339	402	0.76148	341	401	0.953	No
P0DJ88	Q9UHR4	LIG_SH3_3	104	110	9.9999e-06	9.9999e-06	IPR001452	339	402	0.76148	341	401	0.953	No
P0DJ88	Q9UHR4	LIG_SH3_3	107	113	9.9999e-06	9.9999e-06	IPR001452	339	402	0.76148	341	401	0.953	No
P0DJ88	Q9UHR4	LIG_SH3_3	110	116	9.9999e-06	9.9999e-06	IPR001452	339	402	0.76148	341	401	0.953	No
P0DJ88	Q9UHR4	LIG_SH3_3	112	118	9.9999e-06	9.9999e-06	IPR001452	339	402	0.76148	341	401	0.953	No
P0DJ88	Q9UHR4	LIG_SH3_3	151	157	9.9999e-06	9.9999e-06	IPR001452	339	402	0.76148	341	401	0.953	No
P0DJ88	Q9UHR4	LIG_SH3_3	154	160	9.9999e-06	9.9999e-06	IPR001452	339	402	0.76148	341	401	0.953	No
P0DJ88	Q9UHR4	LIG_SH3_3	157	163	9.9999e-06	9.9999e-06	IPR001452	339	402	0.76148	341	401	0.953	No
P0DJ88	Q9UHR4	LIG_SH3_3	159	165	9.9999e-06	9.9999e-06	IPR001452	339	402	0.76148	341	401	0.953	No
P0DJ88	Q9UHR4	LIG_SH3_3	198	204	9.9999e-06	9.9999e-06	IPR001452	339	402	0.76148	341	401	0.953	No
P0DJ88	Q9UHR4	LIG_SH3_3	201	207	9.9999e-06	9.9999e-06	IPR001452	339	402	0.76148	341	401	0.953	No
P0DJ88	Q9UHR4	LIG_SH3_3	204	210	9.9999e-06	9.9999e-06	IPR001452	339	402	0.76148	341	401	0.953	No
P0DJ88	Q9UHR4	LIG_SH3_3	206	212	9.9999e-06	9.9999e-06	IPR001452	339	402	0.76148	341	401	0.953	No
P0DJ88	Q9UHR4	LIG_SH3_3	245	251	9.9999e-06	9.9999e-06	IPR001452	339	402	0.76148	341	401	0.953	No
P0DJ88	Q9UHR4	LIG_SH3_3	248	254	9.9999e-06	9.9999e-06	IPR001452	339	402	0.76148	341	401	0.953	No
P0DJ88	Q9UHR4	LIG_SH3_3	253	259	9.9999e-06	9.9999e-06	IPR001452	339	402	0.76148	341	401	0.953	No
P0DJ88	Q9UHR4	LIG_SH3_3	292	298	9.9999e-06	9.9999e-06	IPR001452	339	402	0.76148	341	401	0.953	No	sufficient binding region	268	314	sufficient binding region	339	402
P0DJ88	Q9UHR4	LIG_SH3_3	295	301	9.9999e-06	9.9999e-06	IPR001452	339	402	0.76148	341	401	0.953	No	sufficient binding region	268	314	sufficient binding region	339	402
P0DJ88	Q9UHR4	LIG_SH3_3	300	306	9.9999e-06	9.9999e-06	IPR001452	339	402	0.76148	341	401	0.953	No	sufficient binding region	268	314	sufficient binding region	339	402
Q7DB74	O15085	LIG_PDZ_Class_1	163	168	0.0409896	0.0460195	IPR001478	47	123	0.0877141	50	119	0.909	Yes
Q7DB74	Q9NZN5	LIG_PDZ_Class_1	163	168	0.0409896	0.0460195	IPR001478	72	148	0.226837	74	144	0.922	Yes
Q7DB76	Q15599	LIG_PDZ_Class_1	198	203	0.0420996	0.0444296	IPR001478	11	91	0.107831	156	227	0	Yes
Q7DB76	Q15599	LIG_PDZ_Class_1	198	203	0.0420996	0.0444296	IPR001478	151	231	0.107831	156	227	0.889	Yes
Q7DB76	Q8TCX5	LIG_PDZ_Class_1	198	203	0.0420996	0.0444296	IPR001478	513	591	0.283542	514	581	0.861	No
Q7DB77	O75716	MOD_Plk_1	12	18	0.302307	0.176848	IPR000719	20	297	NA	NA	NA	NA	NA
Q7DB77	O75716	MOD_NEK2_1	35	40	0.0709093	0.0472495	IPR000719	20	297	0.198533	23	288	0.957	No
Q7DB77	O75716	MOD_CDK_SPxK_1	46	52	0.417646	0.422656	IPR000719	20	297	NA	NA	NA	NA	NA
Q7DB77	O75716	MOD_ProDKin_1	46	52	0.655953	0.666683	IPR000719	20	297	NA	NA	NA	NA	NA
Q7DB77	O75716	MOD_GSK3_1	51	58	3.99996e-05	2.99997e-05	IPR000719	20	297	NA	NA	NA	NA	NA
Q7DB77	O75716	MOD_PKA_2	51	57	0.164598	0.123079	IPR000719	20	297	NA	NA	NA	NA	NA
Q7DB77	O75716	MOD_PKA_2	61	67	0.164598	0.123079	IPR000719	20	297	NA	NA	NA	NA	NA
Q7DB77	O75716	DOC_MAPK_DCC_7	62	71	0.171898	0.138129	IPR000719	20	297	NA	NA	NA	NA	NA
Q7DB77	O75716	DOC_MAPK_MEF2A_6	62	71	0.227478	0.293437	IPR000719	20	297	NA	NA	NA	NA	NA
Q7DB77	O75716	MOD_CK1_1	79	85	0.0399296	0.0283997	IPR000719	20	297	NA	NA	NA	NA	NA
Q7DB77	O75716	MOD_Plk_1	79	85	0.302307	0.176848	IPR000719	20	297	NA	NA	NA	NA	NA
Q7DB77	O75716	MOD_Plk_4	103	109	0.671043	0.457985	IPR000719	20	297	NA	NA	NA	NA	NA
Q7DB77	O75716	MOD_GSK3_1	127	134	3.99996e-05	2.99997e-05	IPR000719	20	297	NA	NA	NA	NA	NA
Q7DB77	O75716	MOD_Plk_1	127	133	0.302307	0.176848	IPR000719	20	297	NA	NA	NA	NA	NA
Q7DB77	O75716	MOD_Plk_4	127	133	0.671043	0.457985	IPR000719	20	297	NA	NA	NA	NA	NA
Q7DB77	O75716	MOD_CK2_1	131	137	0.907031	0.860041	IPR000719	20	297	NA	NA	NA	NA	NA
Q7DB77	O75716	MOD_NEK2_1	152	157	0.0709093	0.0472495	IPR000719	20	297	0.198533	23	288	0.957	No
Q7DB77	O75716	MOD_CK1_1	170	176	0.0399296	0.0283997	IPR000719	20	297	NA	NA	NA	NA	NA
Q7DB77	O75716	MOD_NEK2_1	203	208	0.0709093	0.0472495	IPR000719	20	297	0.198533	23	288	0.957	No
Q7DB77	O75716	MOD_PKA_2	203	209	0.164598	0.123079	IPR000719	20	297	NA	NA	NA	NA	NA
Q7DB77	O75716	MOD_CK2_1	205	211	0.907031	0.860041	IPR000719	20	297	NA	NA	NA	NA	NA
Q7DB77	O75716	MOD_GSK3_1	211	218	3.99996e-05	2.99997e-05	IPR000719	20	297	NA	NA	NA	NA	NA
Q7DB77	O75716	MOD_GSK3_1	213	220	3.99996e-05	2.99997e-05	IPR000719	20	297	NA	NA	NA	NA	NA
Q7DB77	O75716	MOD_GSK3_1	215	222	3.99996e-05	2.99997e-05	IPR000719	20	297	NA	NA	NA	NA	NA
Q7DB77	O75716	MOD_GSK3_1	216	223	3.99996e-05	2.99997e-05	IPR000719	20	297	NA	NA	NA	NA	NA
Q7DB77	O75716	MOD_GSK3_1	217	224	3.99996e-05	2.99997e-05	IPR000719	20	297	NA	NA	NA	NA	NA
Q7DB77	O75716	MOD_CK1_1	219	225	0.0399296	0.0283997	IPR000719	20	297	NA	NA	NA	NA	NA
Q7DB77	O75716	MOD_GSK3_1	220	227	3.99996e-05	2.99997e-05	IPR000719	20	297	NA	NA	NA	NA	NA
Q7DB77	O75716	MOD_CK1_1	221	227	0.0399296	0.0283997	IPR000719	20	297	NA	NA	NA	NA	NA
Q7DB77	O75716	MOD_CK1_1	224	230	0.0399296	0.0283997	IPR000719	20	297	NA	NA	NA	NA	NA
Q7DB77	O75716	DOC_MAPK_MEF2A_6	226	233	0.227478	0.293437	IPR000719	20	297	NA	NA	NA	NA	NA
Q7DB77	O75716	DOC_MAPK_MEF2A_6	226	235	0.227478	0.293437	IPR000719	20	297	NA	NA	NA	NA	NA
Q7DB77	O75716	MOD_NEK2_1	245	250	0.0709093	0.0472495	IPR000719	20	297	0.198533	23	288	0.957	No
Q7DB77	O75716	MOD_ProDKin_1	254	260	0.655953	0.666683	IPR000719	20	297	NA	NA	NA	NA	NA
Q7DB77	O75716	MOD_GSK3_1	259	266	3.99996e-05	2.99997e-05	IPR000719	20	297	NA	NA	NA	NA	NA
Q7DB77	O75716	MOD_ProDKin_1	259	265	0.655953	0.666683	IPR000719	20	297	NA	NA	NA	NA	NA
Q7DB77	O75716	MOD_CK1_1	262	268	0.0399296	0.0283997	IPR000719	20	297	NA	NA	NA	NA	NA
Q7DB77	O75716	MOD_CK2_1	270	276	0.907031	0.860041	IPR000719	20	297	NA	NA	NA	NA	NA
Q7DB77	O75716	MOD_GSK3_1	270	277	3.99996e-05	2.99997e-05	IPR000719	20	297	NA	NA	NA	NA	NA
Q7DB77	O75716	MOD_GSK3_1	272	279	3.99996e-05	2.99997e-05	IPR000719	20	297	NA	NA	NA	NA	NA
Q7DB77	O75716	DOC_MAPK_gen_1	350	357	0.741923	0.633024	IPR000719	20	297	NA	NA	NA	NA	NA	sufficient binding region	333	558	-	-	-
Q7DB77	O75716	MOD_NEK2_1	355	360	0.0709093	0.0472495	IPR000719	20	297	0.198533	23	288	0.957	No	sufficient binding region	333	558	-	-	-
Q7DB77	O75716	MOD_GSK3_1	390	397	3.99996e-05	2.99997e-05	IPR000719	20	297	NA	NA	NA	NA	NA	sufficient binding region	333	558	-	-	-
Q7DB77	O75716	MOD_GSK3_1	391	398	3.99996e-05	2.99997e-05	IPR000719	20	297	NA	NA	NA	NA	NA	sufficient binding region	333	558	-	-	-
Q7DB77	O75716	MOD_GSK3_1	392	399	3.99996e-05	2.99997e-05	IPR000719	20	297	NA	NA	NA	NA	NA	sufficient binding region	333	558	-	-	-
Q7DB77	O75716	MOD_GSK3_1	393	400	3.99996e-05	2.99997e-05	IPR000719	20	297	NA	NA	NA	NA	NA	sufficient binding region	333	558	-	-	-
Q7DB77	O75716	MOD_GSK3_1	394	401	3.99996e-05	2.99997e-05	IPR000719	20	297	NA	NA	NA	NA	NA	sufficient binding region	333	558	-	-	-
Q7DB77	O75716	MOD_GSK3_1	395	402	3.99996e-05	2.99997e-05	IPR000719	20	297	NA	NA	NA	NA	NA	sufficient binding region	333	558	-	-	-
Q7DB77	O75716	MOD_GSK3_1	396	403	3.99996e-05	2.99997e-05	IPR000719	20	297	NA	NA	NA	NA	NA	sufficient binding region	333	558	-	-	-
Q7DB77	O75716	MOD_GSK3_1	397	404	3.99996e-05	2.99997e-05	IPR000719	20	297	NA	NA	NA	NA	NA	sufficient binding region	333	558	-	-	-
Q7DB77	O75716	MOD_GSK3_1	400	407	3.99996e-05	2.99997e-05	IPR000719	20	297	NA	NA	NA	NA	NA	sufficient binding region	333	558	-	-	-
Q7DB77	O75716	MOD_CK1_1	404	410	0.0399296	0.0283997	IPR000719	20	297	NA	NA	NA	NA	NA	sufficient binding region	333	558	-	-	-
Q7DB77	O75716	MOD_ProDKin_1	413	419	0.655953	0.666683	IPR000719	20	297	NA	NA	NA	NA	NA	sufficient binding region	333	558	-	-	-
Q7DB77	O75716	MOD_ProDKin_1	421	427	0.655953	0.666683	IPR000719	20	297	NA	NA	NA	NA	NA	sufficient binding region	333	558	-	-	-
Q7DB77	O75716	MOD_CK1_1	427	433	0.0399296	0.0283997	IPR000719	20	297	NA	NA	NA	NA	NA	sufficient binding region	333	558	-	-	-
Q7DB77	O75716	MOD_Plk_1	427	433	0.302307	0.176848	IPR000719	20	297	NA	NA	NA	NA	NA	sufficient binding region	333	558	-	-	-
Q7DB77	O75716	MOD_GSK3_1	430	437	3.99996e-05	2.99997e-05	IPR000719	20	297	NA	NA	NA	NA	NA	sufficient binding region	333	558	-	-	-
Q7DB77	O75716	MOD_CK1_1	433	439	0.0399296	0.0283997	IPR000719	20	297	NA	NA	NA	NA	NA	sufficient binding region	333	558	-	-	-
Q7DB77	O75716	MOD_GSK3_1	433	440	3.99996e-05	2.99997e-05	IPR000719	20	297	NA	NA	NA	NA	NA	sufficient binding region	333	558	-	-	-
Q7DB77	O75716	MOD_PKA_2	433	439	0.164598	0.123079	IPR000719	20	297	NA	NA	NA	NA	NA	sufficient binding region	333	558	-	-	-
Q7DB77	O75716	MOD_GSK3_1	434	441	3.99996e-05	2.99997e-05	IPR000719	20	297	NA	NA	NA	NA	NA	sufficient binding region	333	558	-	-	-
Q7DB77	O75716	MOD_PKA_1	434	440	0.501065	0.465945	IPR000719	20	297	NA	NA	NA	NA	NA	sufficient binding region	333	558	-	-	-
Q7DB77	O75716	MOD_PKA_2	434	440	0.164598	0.123079	IPR000719	20	297	NA	NA	NA	NA	NA	sufficient binding region	333	558	-	-	-
Q7DB77	O75716	MOD_CK1_1	437	443	0.0399296	0.0283997	IPR000719	20	297	NA	NA	NA	NA	NA	sufficient binding region	333	558	-	-	-
Q7DB77	O75716	MOD_GSK3_1	437	444	3.99996e-05	2.99997e-05	IPR000719	20	297	NA	NA	NA	NA	NA	sufficient binding region	333	558	-	-	-
Q7DB77	O75716	MOD_NEK2_1	438	443	0.0709093	0.0472495	IPR000719	20	297	0.198533	23	288	0.957	No	sufficient binding region	333	558	-	-	-
Q7DB77	O75716	MOD_CK1_1	440	446	0.0399296	0.0283997	IPR000719	20	297	NA	NA	NA	NA	NA	sufficient binding region	333	558	-	-	-
Q7DB77	O75716	MOD_GSK3_1	441	448	3.99996e-05	2.99997e-05	IPR000719	20	297	NA	NA	NA	NA	NA	sufficient binding region	333	558	-	-	-
Q7DB77	O75716	MOD_Plk_4	441	447	0.671043	0.457985	IPR000719	20	297	NA	NA	NA	NA	NA	sufficient binding region	333	558	-	-	-
Q7DB77	O75716	MOD_NEK2_1	445	450	0.0709093	0.0472495	IPR000719	20	297	0.198533	23	288	0.957	No	sufficient binding region	333	558	-	-	-
Q7DB77	O75716	MOD_GSK3_1	446	453	3.99996e-05	2.99997e-05	IPR000719	20	297	NA	NA	NA	NA	NA	sufficient binding region	333	558	-	-	-
Q7DB77	O75716	MOD_NEK2_1	446	451	0.0709093	0.0472495	IPR000719	20	297	0.198533	23	288	0.957	No	sufficient binding region	333	558	-	-	-
Q7DB77	O75716	MOD_Plk_1	446	452	0.302307	0.176848	IPR000719	20	297	NA	NA	NA	NA	NA	sufficient binding region	333	558	-	-	-
Q7DB77	O75716	MOD_CK1_1	450	456	0.0399296	0.0283997	IPR000719	20	297	NA	NA	NA	NA	NA	sufficient binding region	333	558	-	-	-
Q7DB77	O75716	MOD_GSK3_1	461	468	3.99996e-05	2.99997e-05	IPR000719	20	297	NA	NA	NA	NA	NA	sufficient binding region	333	558	-	-	-
Q7DB77	O75716	MOD_GSK3_1	465	472	3.99996e-05	2.99997e-05	IPR000719	20	297	NA	NA	NA	NA	NA	sufficient binding region	333	558	-	-	-
Q7DB77	O75716	MOD_NEK2_1	465	470	0.0709093	0.0472495	IPR000719	20	297	0.198533	23	288	0.957	No	sufficient binding region	333	558	-	-	-
Q7DB77	O75716	MOD_GSK3_1	470	477	3.99996e-05	2.99997e-05	IPR000719	20	297	NA	NA	NA	NA	NA	sufficient binding region	333	558	-	-	-
Q7DB77	O75716	MOD_CK1_1	475	481	0.0399296	0.0283997	IPR000719	20	297	NA	NA	NA	NA	NA	sufficient binding region	333	558	-	-	-
Q7DB77	O75716	MOD_Plk_1	475	481	0.302307	0.176848	IPR000719	20	297	NA	NA	NA	NA	NA	sufficient binding region	333	558	-	-	-
Q7DB77	O75716	MOD_GSK3_1	484	491	3.99996e-05	2.99997e-05	IPR000719	20	297	NA	NA	NA	NA	NA	sufficient binding region	333	558	-	-	-
Q7DB77	O75716	MOD_Plk_4	484	490	0.671043	0.457985	IPR000719	20	297	NA	NA	NA	NA	NA	sufficient binding region	333	558	-	-	-
Q7DB77	O75716	MOD_PKA_2	497	503	0.164598	0.123079	IPR000719	20	297	NA	NA	NA	NA	NA	sufficient binding region	333	558	-	-	-
Q7DB77	O75716	MOD_NEK2_1	522	527	0.0709093	0.0472495	IPR000719	20	297	0.198533	23	288	0.957	No	sufficient binding region	333	558	-	-	-
Q7DB77	O75716	MOD_GSK3_1	538	545	3.99996e-05	2.99997e-05	IPR000719	20	297	NA	NA	NA	NA	NA	sufficient binding region	333	558	-	-	-
Q7DB77	P29350	LIG_SH2_CRK	138	142	0.138479	0.0673493	IPR000980	108	213	0.206798	111	194	0.792	No
Q7DB77	P29350	LIG_SH2_CRK	138	142	0.138479	0.0673493	IPR000980	2	100	0.206798	111	194	0	No
Q7DB77	P29350	LIG_SH2_STAT3	344	347	0.442736	0.372776	IPR000980	108	213	NA	NA	NA	NA	NA
Q7DB77	P29350	LIG_SH2_STAT3	344	347	0.442736	0.372776	IPR000980	2	100	NA	NA	NA	NA	NA
Q7DB77	P29350	LIG_SH2_SRC	458	461	0.539785	0.437416	IPR000980	108	213	0.208836	110	196	0.821	No
Q7DB77	P29350	LIG_SH2_SRC	458	461	0.539785	0.437416	IPR000980	2	100	0.208836	110	196	0	No
Q7DB77	P29350	LIG_TYR_ITIM	488	493	0.276757	0.166718	IPR000980	108	213	0.356574	111	194	0.792	Yes
Q7DB77	P29350	LIG_TYR_ITIM	488	493	0.276757	0.166718	IPR000980	2	100	0.356574	111	194	0	Yes
Q7DB77	P29350	LIG_SH2_CRK	490	494	0.138479	0.0673493	IPR000980	108	213	0.206798	111	194	0.792	No
Q7DB77	P29350	LIG_SH2_CRK	490	494	0.138479	0.0673493	IPR000980	2	100	0.206798	111	194	0	No
Q7DB77	P29350	LIG_SH2_NCK_1	490	494	0.511905	0.426616	IPR000980	108	213	0.252077	110	210	0.953	No
Q7DB77	P29350	LIG_SH2_NCK_1	490	494	0.511905	0.426616	IPR000980	2	100	0.252077	110	210	0	No
Q7DB77	P29350	LIG_SH2_CRK	519	523	0.138479	0.0673493	IPR000980	108	213	0.206798	111	194	0.792	No
Q7DB77	P29350	LIG_SH2_CRK	519	523	0.138479	0.0673493	IPR000980	2	100	0.206798	111	194	0	No
Q7DB77	P29350	LIG_SH2_STAP1	519	523	0.620474	0.484125	IPR000980	108	213	NA	NA	NA	NA	NA
Q7DB77	P29350	LIG_SH2_STAP1	519	523	0.620474	0.484125	IPR000980	2	100	NA	NA	NA	NA	NA
Q7DB77	Q14247	LIG_SH3_3	14	20	0.0551294	0.0601494	IPR001452	492	550	0.475207	499	542	0.746	Yes
Q7DB77	Q14247	LIG_SH3_3	15	21	0.0551294	0.0601494	IPR001452	492	550	0.475207	499	542	0.746	Yes
Q7DB77	Q14247	LIG_SH3_3	17	23	0.0551294	0.0601494	IPR001452	492	550	0.475207	499	542	0.746	Yes
Q7DB77	Q14247	LIG_SH3_3	64	70	0.0551294	0.0601494	IPR001452	492	550	0.475207	499	542	0.746	Yes
Q7DB77	Q14247	LIG_SH3_3	67	73	0.0551294	0.0601494	IPR001452	492	550	0.475207	499	542	0.746	Yes
Q7DB77	Q14247	LIG_SH3_2	70	75	0.216078	0.234148	IPR001452	492	550	0.115466	497	549	0.898	No
Q7DB77	Q14247	LIG_SH3_3	257	263	0.0551294	0.0601494	IPR001452	492	550	0.475207	499	542	0.746	Yes
Q7DB77	Q14247	LIG_SH3_3	419	425	0.0551294	0.0601494	IPR001452	492	550	0.475207	499	542	0.746	Yes
Q7DB77	Q14247	LIG_SH3_3	451	457	0.0551294	0.0601494	IPR001452	492	550	0.475207	499	542	0.746	Yes
Q7DB77	Q14247	LIG_SH3_3	546	552	0.0551294	0.0601494	IPR001452	492	550	0.475207	499	542	0.746	Yes
Q7DB77	Q9UHR4	LIG_SH3_3	14	20	0.0551294	0.0601494	IPR001452	339	402	0.76148	341	401	0.953	No
Q7DB77	Q9UHR4	LIG_SH3_3	15	21	0.0551294	0.0601494	IPR001452	339	402	0.76148	341	401	0.953	No
Q7DB77	Q9UHR4	LIG_SH3_3	17	23	0.0551294	0.0601494	IPR001452	339	402	0.76148	341	401	0.953	No
Q7DB77	Q9UHR4	LIG_SH3_3	64	70	0.0551294	0.0601494	IPR001452	339	402	0.76148	341	401	0.953	No
Q7DB77	Q9UHR4	LIG_SH3_3	67	73	0.0551294	0.0601494	IPR001452	339	402	0.76148	341	401	0.953	No
Q7DB77	Q9UHR4	LIG_SH3_2	70	75	0.216078	0.234148	IPR001452	339	402	0.149161	343	399	0.891	No
Q7DB77	Q9UHR4	LIG_SH3_3	257	263	0.0551294	0.0601494	IPR001452	339	402	0.76148	341	401	0.953	No
Q7DB77	Q9UHR4	LIG_SH3_3	419	425	0.0551294	0.0601494	IPR001452	339	402	0.76148	341	401	0.953	No	sufficient binding region	333	558	-	-	-
Q7DB77	Q9UHR4	LIG_SH3_3	451	457	0.0551294	0.0601494	IPR001452	339	402	0.76148	341	401	0.953	No	sufficient binding region	333	558	-	-	-
Q7DB77	Q9UHR4	LIG_IBAR_NPY_1	456	458	0.0526295	0.0466995	IPR013606	1	249	1.0828	17	236	0.884	Yes	sufficient binding region	333	558	-	-	-
Q7DB77	Q9UHR4	LIG_SH3_3	546	552	0.0551294	0.0601494	IPR001452	339	402	0.76148	341	401	0.953	No	sufficient binding region	333	558	-	-	-
Q7DB77	Q9UQB8	LIG_SH3_3	14	20	0.0551294	0.0601494	IPR001452	374	437	1.15493	375	436	0.969	Yes
Q7DB77	Q9UQB8	LIG_SH3_3	15	21	0.0551294	0.0601494	IPR001452	374	437	1.15493	375	436	0.969	Yes
Q7DB77	Q9UQB8	LIG_SH3_3	17	23	0.0551294	0.0601494	IPR001452	374	437	1.15493	375	436	0.969	Yes
Q7DB77	Q9UQB8	LIG_SH3_3	64	70	0.0551294	0.0601494	IPR001452	374	437	1.15493	375	436	0.969	Yes
Q7DB77	Q9UQB8	LIG_SH3_3	67	73	0.0551294	0.0601494	IPR001452	374	437	1.15493	375	436	0.969	Yes
Q7DB77	Q9UQB8	LIG_SH3_2	70	75	0.216078	0.234148	IPR001452	374	437	0.0645563	378	435	0.906	No
Q7DB77	Q9UQB8	LIG_SH3_3	257	263	0.0551294	0.0601494	IPR001452	374	437	1.15493	375	436	0.969	Yes
Q7DB77	Q9UQB8	LIG_SH3_3	419	425	0.0551294	0.0601494	IPR001452	374	437	1.15493	375	436	0.969	Yes	sufficient binding region	334	558	-	-	-
Q7DB77	Q9UQB8	LIG_SH3_3	451	457	0.0551294	0.0601494	IPR001452	374	437	1.15493	375	436	0.969	Yes	sufficient binding region	334	558	-	-	-
Q7DB77	Q9UQB8	LIG_IBAR_NPY_1	456	458	0.0526295	0.0466995	IPR013606	1	250	0.750017	18	237	0.88	Yes	binding-associated region	452	463	binding-associated region	1	250
Q7DB77	Q9UQB8	LIG_SH3_3	546	552	0.0551294	0.0601494	IPR001452	374	437	1.15493	375	436	0.969	Yes
Q7DB85	Q8WV41	LIG_SH3_3	42	48	2.99997e-05	2.99997e-05	IPR001452	1	61	0.0890622	7	52	0.754	No
Q7DB85	Q8WV41	LIG_SH3_3	45	51	2.99997e-05	2.99997e-05	IPR001452	1	61	0.0890622	7	52	0.754	No
Q7DB85	Q8WV41	LIG_SH3_3	70	76	2.99997e-05	2.99997e-05	IPR001452	1	61	0.0890622	7	52	0.754	No
Q7DB85	Q8WV41	LIG_SH3_3	73	79	2.99997e-05	2.99997e-05	IPR001452	1	61	0.0890622	7	52	0.754	No
Q7DB85	Q8WV41	LIG_SH3_1	75	81	9.9999e-06	2.99997e-05	IPR001452	1	61	0.177352	7	53	0.77	No
Q7DB85	Q8WV41	LIG_SH3_3	75	81	2.99997e-05	2.99997e-05	IPR001452	1	61	0.0890622	7	52	0.754	No
Q7DB85	Q8WV41	LIG_SH3_3	89	95	2.99997e-05	2.99997e-05	IPR001452	1	61	0.0890622	7	52	0.754	No
Q7DB85	Q8WV41	LIG_SH3_4	119	126	9.9999e-05	2.99997e-05	IPR001452	1	61	0.0890622	7	52	0.754	No
Q7DB85	Q8WV41	LIG_SH3_1	122	128	9.9999e-06	2.99997e-05	IPR001452	1	61	0.177352	7	53	0.77	No
Q7DB85	Q8WV41	LIG_SH3_3	122	128	2.99997e-05	2.99997e-05	IPR001452	1	61	0.0890622	7	52	0.754	No
Q7DB85	Q8WV41	LIG_SH3_3	136	142	2.99997e-05	2.99997e-05	IPR001452	1	61	0.0890622	7	52	0.754	No
Q7DB85	Q8WV41	LIG_SH3_4	166	173	9.9999e-05	2.99997e-05	IPR001452	1	61	0.0890622	7	52	0.754	No
Q7DB85	Q8WV41	LIG_SH3_1	169	175	9.9999e-06	2.99997e-05	IPR001452	1	61	0.177352	7	53	0.77	No
Q7DB85	Q8WV41	LIG_SH3_3	169	175	2.99997e-05	2.99997e-05	IPR001452	1	61	0.0890622	7	52	0.754	No
Q7DB85	Q8WV41	LIG_SH3_3	183	189	2.99997e-05	2.99997e-05	IPR001452	1	61	0.0890622	7	52	0.754	No
Q7DB85	Q8WV41	LIG_SH3_4	213	220	9.9999e-05	2.99997e-05	IPR001452	1	61	0.0890622	7	52	0.754	No
Q7DB85	Q8WV41	LIG_SH3_1	216	222	9.9999e-06	2.99997e-05	IPR001452	1	61	0.177352	7	53	0.77	No
Q7DB85	Q8WV41	LIG_SH3_3	216	222	2.99997e-05	2.99997e-05	IPR001452	1	61	0.0890622	7	52	0.754	No
Q7DB85	Q8WV41	LIG_SH3_3	219	225	2.99997e-05	2.99997e-05	IPR001452	1	61	0.0890622	7	52	0.754	No
Q7DB85	Q9Y5X1	LIG_SH3_3	42	48	2.99997e-05	2.99997e-05	IPR001452	1	62	0.12453	8	53	0.742	Yes
Q7DB85	Q9Y5X1	LIG_SH3_3	45	51	2.99997e-05	2.99997e-05	IPR001452	1	62	0.12453	8	53	0.742	Yes
Q7DB85	Q9Y5X1	LIG_SH3_3	70	76	2.99997e-05	2.99997e-05	IPR001452	1	62	0.12453	8	53	0.742	Yes
Q7DB85	Q9Y5X1	LIG_SH3_3	73	79	2.99997e-05	2.99997e-05	IPR001452	1	62	0.12453	8	53	0.742	Yes
Q7DB85	Q9Y5X1	LIG_SH3_1	75	81	9.9999e-06	2.99997e-05	IPR001452	1	62	0.244627	3	60	0.935	Yes
Q7DB85	Q9Y5X1	LIG_SH3_3	75	81	2.99997e-05	2.99997e-05	IPR001452	1	62	0.12453	8	53	0.742	Yes
Q7DB85	Q9Y5X1	LIG_SH3_3	89	95	2.99997e-05	2.99997e-05	IPR001452	1	62	0.12453	8	53	0.742	Yes
Q7DB85	Q9Y5X1	LIG_SH3_4	119	126	9.9999e-05	2.99997e-05	IPR001452	1	62	NA	NA	NA	NA	NA
Q7DB85	Q9Y5X1	LIG_SH3_1	122	128	9.9999e-06	2.99997e-05	IPR001452	1	62	0.244627	3	60	0.935	Yes
Q7DB85	Q9Y5X1	LIG_SH3_3	122	128	2.99997e-05	2.99997e-05	IPR001452	1	62	0.12453	8	53	0.742	Yes
Q7DB85	Q9Y5X1	LIG_SH3_3	136	142	2.99997e-05	2.99997e-05	IPR001452	1	62	0.12453	8	53	0.742	Yes
Q7DB85	Q9Y5X1	LIG_SH3_4	166	173	9.9999e-05	2.99997e-05	IPR001452	1	62	NA	NA	NA	NA	NA
Q7DB85	Q9Y5X1	LIG_SH3_1	169	175	9.9999e-06	2.99997e-05	IPR001452	1	62	0.244627	3	60	0.935	Yes
Q7DB85	Q9Y5X1	LIG_SH3_3	169	175	2.99997e-05	2.99997e-05	IPR001452	1	62	0.12453	8	53	0.742	Yes
Q7DB85	Q9Y5X1	LIG_SH3_3	183	189	2.99997e-05	2.99997e-05	IPR001452	1	62	0.12453	8	53	0.742	Yes
Q7DB85	Q9Y5X1	LIG_SH3_4	213	220	9.9999e-05	2.99997e-05	IPR001452	1	62	NA	NA	NA	NA	NA
Q7DB85	Q9Y5X1	LIG_SH3_1	216	222	9.9999e-06	2.99997e-05	IPR001452	1	62	0.244627	3	60	0.935	Yes
Q7DB85	Q9Y5X1	LIG_SH3_3	216	222	2.99997e-05	2.99997e-05	IPR001452	1	62	0.12453	8	53	0.742	Yes
Q7DB85	Q9Y5X1	LIG_SH3_3	219	225	2.99997e-05	2.99997e-05	IPR001452	1	62	0.12453	8	53	0.742	Yes
Q8X482	O00401	DOC_PP4_FxxP_1	56	59	0.441226	0.413836	IPR000697	32	141	NA	NA	NA	NA	NA
Q8X482	O00401	LIG_EVH1_1	112	116	0.000349997	0.000319997	IPR000697	32	141	NA	NA	NA	NA	NA	binding-associated region	80	384	-	-	-
Q8X482	O00401	LIG_GBD_Chelix_1	130	138	9.9999e-06	9.9999e-06	IPR000095	202	260	NA	NA	NA	NA	NA	binding-associated region	80	384	-	-	-
Q8X482	O00401	LIG_GBD_Chelix_1	177	185	9.9999e-06	9.9999e-06	IPR000095	202	260	NA	NA	NA	NA	NA	binding-associated region	80	384	-	-	-
Q8X482	O00401	LIG_GBD_Chelix_1	224	232	9.9999e-06	9.9999e-06	IPR000095	202	260	NA	NA	NA	NA	NA	binding-associated region	80	384	-	-	-
Q8X482	O00401	LIG_EVH1_1	253	257	0.000349997	0.000319997	IPR000697	32	141	NA	NA	NA	NA	NA	binding-associated region	80	384	-	-	-
Q8X482	O00401	LIG_GBD_Chelix_1	365	373	9.9999e-06	9.9999e-06	IPR000095	202	260	NA	NA	NA	NA	NA	binding-associated region	80	384	-	-	-
Q8X482	Q14247	LIG_SH3_3	39	45	9.9999e-06	9.9999e-06	IPR001452	492	550	0.475207	499	542	0.746	Yes
Q8X482	Q14247	LIG_SH3_3	104	110	9.9999e-06	9.9999e-06	IPR001452	492	550	0.475207	499	542	0.746	Yes
Q8X482	Q14247	LIG_SH3_3	107	113	9.9999e-06	9.9999e-06	IPR001452	492	550	0.475207	499	542	0.746	Yes
Q8X482	Q14247	LIG_SH3_3	110	116	9.9999e-06	9.9999e-06	IPR001452	492	550	0.475207	499	542	0.746	Yes
Q8X482	Q14247	LIG_SH3_3	112	118	9.9999e-06	9.9999e-06	IPR001452	492	550	0.475207	499	542	0.746	Yes
Q8X482	Q14247	LIG_SH3_3	151	157	9.9999e-06	9.9999e-06	IPR001452	492	550	0.475207	499	542	0.746	Yes
Q8X482	Q14247	LIG_SH3_3	154	160	9.9999e-06	9.9999e-06	IPR001452	492	550	0.475207	499	542	0.746	Yes
Q8X482	Q14247	LIG_SH3_3	159	165	9.9999e-06	9.9999e-06	IPR001452	492	550	0.475207	499	542	0.746	Yes
Q8X482	Q14247	LIG_SH3_3	198	204	9.9999e-06	9.9999e-06	IPR001452	492	550	0.475207	499	542	0.746	Yes
Q8X482	Q14247	LIG_SH3_3	206	212	9.9999e-06	9.9999e-06	IPR001452	492	550	0.475207	499	542	0.746	Yes
Q8X482	Q14247	LIG_SH3_3	245	251	9.9999e-06	9.9999e-06	IPR001452	492	550	0.475207	499	542	0.746	Yes
Q8X482	Q14247	LIG_SH3_3	248	254	9.9999e-06	9.9999e-06	IPR001452	492	550	0.475207	499	542	0.746	Yes
Q8X482	Q14247	LIG_SH3_3	251	257	9.9999e-06	9.9999e-06	IPR001452	492	550	0.475207	499	542	0.746	Yes
Q8X482	Q14247	LIG_SH3_3	253	259	9.9999e-06	9.9999e-06	IPR001452	492	550	0.475207	499	542	0.746	Yes
Q8X482	Q14247	LIG_SH3_3	292	298	9.9999e-06	9.9999e-06	IPR001452	492	550	0.475207	499	542	0.746	Yes
Q8X482	Q14247	LIG_SH3_3	295	301	9.9999e-06	9.9999e-06	IPR001452	492	550	0.475207	499	542	0.746	Yes
Q8X482	Q14247	LIG_SH3_3	300	306	9.9999e-06	9.9999e-06	IPR001452	492	550	0.475207	499	542	0.746	Yes
Q8X482	Q14247	LIG_SH3_3	339	345	9.9999e-06	9.9999e-06	IPR001452	492	550	0.475207	499	542	0.746	Yes
Q8X482	Q14247	LIG_SH3_3	347	353	9.9999e-06	9.9999e-06	IPR001452	492	550	0.475207	499	542	0.746	Yes
Q8X482	Q9UHR4	LIG_SH3_3	39	45	9.9999e-06	9.9999e-06	IPR001452	339	402	0.76148	341	401	0.953	No
Q8X482	Q9UHR4	LIG_SH3_3	104	110	9.9999e-06	9.9999e-06	IPR001452	339	402	0.76148	341	401	0.953	No
Q8X482	Q9UHR4	LIG_SH3_3	107	113	9.9999e-06	9.9999e-06	IPR001452	339	402	0.76148	341	401	0.953	No
Q8X482	Q9UHR4	LIG_SH3_3	110	116	9.9999e-06	9.9999e-06	IPR001452	339	402	0.76148	341	401	0.953	No
Q8X482	Q9UHR4	LIG_SH3_3	112	118	9.9999e-06	9.9999e-06	IPR001452	339	402	0.76148	341	401	0.953	No
Q8X482	Q9UHR4	LIG_SH3_3	151	157	9.9999e-06	9.9999e-06	IPR001452	339	402	0.76148	341	401	0.953	No
Q8X482	Q9UHR4	LIG_SH3_3	154	160	9.9999e-06	9.9999e-06	IPR001452	339	402	0.76148	341	401	0.953	No
Q8X482	Q9UHR4	LIG_SH3_3	159	165	9.9999e-06	9.9999e-06	IPR001452	339	402	0.76148	341	401	0.953	No
Q8X482	Q9UHR4	LIG_SH3_3	198	204	9.9999e-06	9.9999e-06	IPR001452	339	402	0.76148	341	401	0.953	No
Q8X482	Q9UHR4	LIG_SH3_3	206	212	9.9999e-06	9.9999e-06	IPR001452	339	402	0.76148	341	401	0.953	No
Q8X482	Q9UHR4	LIG_SH3_3	245	251	9.9999e-06	9.9999e-06	IPR001452	339	402	0.76148	341	401	0.953	No
Q8X482	Q9UHR4	LIG_SH3_3	248	254	9.9999e-06	9.9999e-06	IPR001452	339	402	0.76148	341	401	0.953	No
Q8X482	Q9UHR4	LIG_SH3_3	251	257	9.9999e-06	9.9999e-06	IPR001452	339	402	0.76148	341	401	0.953	No
Q8X482	Q9UHR4	LIG_SH3_3	253	259	9.9999e-06	9.9999e-06	IPR001452	339	402	0.76148	341	401	0.953	No
Q8X482	Q9UHR4	LIG_SH3_3	292	298	9.9999e-06	9.9999e-06	IPR001452	339	402	0.76148	341	401	0.953	No
Q8X482	Q9UHR4	LIG_SH3_3	295	301	9.9999e-06	9.9999e-06	IPR001452	339	402	0.76148	341	401	0.953	No
Q8X482	Q9UHR4	LIG_SH3_3	300	306	9.9999e-06	9.9999e-06	IPR001452	339	402	0.76148	341	401	0.953	No
Q8X482	Q9UHR4	LIG_SH3_3	339	345	9.9999e-06	9.9999e-06	IPR001452	339	402	0.76148	341	401	0.953	No	binding-associated region	340	355	binding-associated region	337	403
Q8X482	Q9UHR4	LIG_SH3_3	347	353	9.9999e-06	9.9999e-06	IPR001452	339	402	0.76148	341	401	0.953	No	binding-associated region	340	355	binding-associated region	337	403
Q8X482	Q9UQB8	LIG_SH3_3	39	45	9.9999e-06	9.9999e-06	IPR001452	374	437	1.15493	375	436	0.969	Yes
Q8X482	Q9UQB8	LIG_SH3_3	104	110	9.9999e-06	9.9999e-06	IPR001452	374	437	1.15493	375	436	0.969	Yes
Q8X482	Q9UQB8	LIG_SH3_3	107	113	9.9999e-06	9.9999e-06	IPR001452	374	437	1.15493	375	436	0.969	Yes
Q8X482	Q9UQB8	LIG_SH3_3	110	116	9.9999e-06	9.9999e-06	IPR001452	374	437	1.15493	375	436	0.969	Yes
Q8X482	Q9UQB8	LIG_SH3_3	112	118	9.9999e-06	9.9999e-06	IPR001452	374	437	1.15493	375	436	0.969	Yes
Q8X482	Q9UQB8	LIG_SH3_3	151	157	9.9999e-06	9.9999e-06	IPR001452	374	437	1.15493	375	436	0.969	Yes
Q8X482	Q9UQB8	LIG_SH3_3	154	160	9.9999e-06	9.9999e-06	IPR001452	374	437	1.15493	375	436	0.969	Yes
Q8X482	Q9UQB8	LIG_SH3_3	159	165	9.9999e-06	9.9999e-06	IPR001452	374	437	1.15493	375	436	0.969	Yes
Q8X482	Q9UQB8	LIG_SH3_3	198	204	9.9999e-06	9.9999e-06	IPR001452	374	437	1.15493	375	436	0.969	Yes
Q8X482	Q9UQB8	LIG_SH3_3	206	212	9.9999e-06	9.9999e-06	IPR001452	374	437	1.15493	375	436	0.969	Yes
Q8X482	Q9UQB8	LIG_SH3_3	245	251	9.9999e-06	9.9999e-06	IPR001452	374	437	1.15493	375	436	0.969	Yes
Q8X482	Q9UQB8	LIG_SH3_3	248	254	9.9999e-06	9.9999e-06	IPR001452	374	437	1.15493	375	436	0.969	Yes
Q8X482	Q9UQB8	LIG_SH3_3	251	257	9.9999e-06	9.9999e-06	IPR001452	374	437	1.15493	375	436	0.969	Yes
Q8X482	Q9UQB8	LIG_SH3_3	253	259	9.9999e-06	9.9999e-06	IPR001452	374	437	1.15493	375	436	0.969	Yes
Q8X482	Q9UQB8	LIG_SH3_3	292	298	9.9999e-06	9.9999e-06	IPR001452	374	437	1.15493	375	436	0.969	Yes
Q8X482	Q9UQB8	LIG_SH3_3	295	301	9.9999e-06	9.9999e-06	IPR001452	374	437	1.15493	375	436	0.969	Yes
Q8X482	Q9UQB8	LIG_SH3_3	300	306	9.9999e-06	9.9999e-06	IPR001452	374	437	1.15493	375	436	0.969	Yes
Q8X482	Q9UQB8	LIG_SH3_3	339	345	9.9999e-06	9.9999e-06	IPR001452	374	437	1.15493	375	436	0.969	Yes	binding-associated region	340	355	binding-associated region	337	403
Q8X482	Q9UQB8	LIG_SH3_3	347	353	9.9999e-06	9.9999e-06	IPR001452	374	437	1.15493	375	436	0.969	Yes	binding-associated region	340	355	binding-associated region	337	403
Q8X509	P62837	MOD_SUMO_for_1	172	175	0.149389	0.112089	IPR000608	1	147	NA	NA	NA	NA	NA	binding-associated region	90	191	-	-	-
Q8X831	Q15599	LIG_PDZ_Class_1	288	293	NA	0.0460195	IPR001478	11	91	0.107831	156	227	0	Yes
Q8X831	Q15599	LIG_PDZ_Class_1	288	293	NA	0.0460195	IPR001478	151	231	0.107831	156	227	0.889	Yes	binding-associated region	144	293	sufficient binding region	150	230
Q8XA11	P49759	MOD_NEK2_1	1	6	0.387316	0.241088	IPR000719	161	477	NA	NA	NA	NA	NA
Q8XA11	P49759	MOD_Plk_4	8	14	0.691503	0.529525	IPR000719	161	477	NA	NA	NA	NA	NA
Q8XA11	P49759	MOD_NEK2_1	13	18	0.387316	0.241088	IPR000719	161	477	NA	NA	NA	NA	NA
Q8XA11	P49759	MOD_GSK3_1	70	77	0.751292	0.868611	IPR000719	161	477	0.15933	166	477	0.984	No
Q8XA11	P49759	DOC_MAPK_gen_1	85	94	0.241538	0.163268	IPR000719	161	477	0.203646	164	476	0.987	No
Q8XA11	P49759	MOD_Plk_1	112	118	NA	0.551164	IPR000719	161	477	NA	NA	NA	NA	NA
Q8XA11	P49759	DOC_MAPK_MEF2A_6	146	155	0.236148	0.150808	IPR000719	161	477	0.206562	162	476	0.994	No
Q8XA11	P49759	MOD_Plk_2-3	193	199	0.00101999	0.00810992	IPR000719	161	477	NA	NA	NA	NA	NA
Q8XA11	P49759	MOD_Plk_2-3	198	204	0.00101999	0.00810992	IPR000719	161	477	NA	NA	NA	NA	NA
Q8XA11	P49759	MOD_Plk_2-3	203	209	0.00101999	0.00810992	IPR000719	161	477	NA	NA	NA	NA	NA
Q8XA11	P49759	MOD_CDK_SPK_2	221	226	0.131899	NA	IPR000719	161	477	0.178081	164	477	0.991	No
Q8XA11	P49759	MOD_CDK_SPxK_1	221	227	0.123539	NA	IPR000719	161	477	0.160331	164	477	0.991	No
Q8XA11	P49759	MOD_ProDKin_1	221	227	0.778442	NA	IPR000719	161	477	0.173974	165	476	0.984	No
Q8XA11	P49759	MOD_GSK3_1	232	239	0.751292	0.868611	IPR000719	161	477	0.15933	166	477	0.984	No
Q8XA11	P49759	MOD_CK2_1	235	241	0.738453	0.648674	IPR000719	161	477	0.122603	162	477	0.997	No
Q8XAJ5	Q12959	LIG_SH3_3	41	47	0.101419	0.0385296	IPR001452	581	651	0.156308	588	643	0.789	No
Q8XAJ5	Q12959	LIG_SH3_3	190	196	0.101419	0.0385296	IPR001452	581	651	0.156308	588	643	0.789	No
Q8XAJ5	Q12959	LIG_SH3_3	209	215	0.101419	0.0385296	IPR001452	581	651	0.156308	588	643	0.789	No
Q8XAJ5	Q12959	LIG_SH3_3	227	233	0.101419	0.0385296	IPR001452	581	651	0.156308	588	643	0.789	No
Q8XAJ5	Q12959	LIG_SH3_3	230	236	0.101419	0.0385296	IPR001452	581	651	0.156308	588	643	0.789	No
Q8XAJ5	Q12959	LIG_SH3_3	242	248	0.101419	0.0385296	IPR001452	581	651	0.156308	588	643	0.789	No
Q8XAJ5	Q12959	LIG_PDZ_Class_1	436	441	0.0410896	0.0449596	IPR001478	224	311	0.283896	472	545	0	No
Q8XAJ5	Q12959	LIG_PDZ_Class_1	436	441	0.0410896	0.0449596	IPR001478	319	406	0.283896	472	545	0	No
Q8XAJ5	Q12959	LIG_PDZ_Class_1	436	441	0.0410896	0.0449596	IPR001478	466	547	0.283896	472	545	0.902	No
Q8XB62	Q8TEB1	DEG_SCF_FBW7_1	38	43	0.0198398	0.0158998	IPR001680	154	200	NA	NA	NA	NA	NA
Q8XB62	Q8TEB1	DEG_SCF_FBW7_1	38	43	0.0198398	0.0158998	IPR001680	205	246	NA	NA	NA	NA	NA
Q8XB62	Q8TEB1	DEG_SCF_FBW7_1	38	43	0.0198398	0.0158998	IPR001680	252	293	NA	NA	NA	NA	NA
Q8XB62	Q8TEB1	DEG_SCF_FBW7_1	38	43	0.0198398	0.0158998	IPR001680	296	336	NA	NA	NA	NA	NA
Q8XB62	Q8TEB1	DEG_SCF_FBW7_1	38	43	0.0198398	0.0158998	IPR001680	344	385	NA	NA	NA	NA	NA
Q8XB62	Q8TEB1	DEG_SCF_FBW7_1	38	43	0.0198398	0.0158998	IPR001680	424	469	NA	NA	NA	NA	NA
Q8XB62	Q8TEB1	DEG_SCF_FBW7_1	38	43	0.0198398	0.0158998	IPR001680	472	520	NA	NA	NA	NA	NA
Q8XB62	Q8TEB1	DEG_SCF_FBW7_1	118	124	0.0198398	0.0158998	IPR001680	154	200	NA	NA	NA	NA	NA
Q8XB62	Q8TEB1	DEG_SCF_FBW7_1	118	124	0.0198398	0.0158998	IPR001680	205	246	NA	NA	NA	NA	NA
Q8XB62	Q8TEB1	DEG_SCF_FBW7_1	118	124	0.0198398	0.0158998	IPR001680	252	293	NA	NA	NA	NA	NA
Q8XB62	Q8TEB1	DEG_SCF_FBW7_1	118	124	0.0198398	0.0158998	IPR001680	296	336	NA	NA	NA	NA	NA
Q8XB62	Q8TEB1	DEG_SCF_FBW7_1	118	124	0.0198398	0.0158998	IPR001680	344	385	NA	NA	NA	NA	NA
Q8XB62	Q8TEB1	DEG_SCF_FBW7_1	118	124	0.0198398	0.0158998	IPR001680	424	469	NA	NA	NA	NA	NA
Q8XB62	Q8TEB1	DEG_SCF_FBW7_1	118	124	0.0198398	0.0158998	IPR001680	472	520	NA	NA	NA	NA	NA
Q8XB62	Q8TEB1	DEG_APCC_DBOX_1	132	140	0.103259	0.0629994	IPR001680	154	200	NA	NA	NA	NA	NA
Q8XB62	Q8TEB1	DEG_APCC_DBOX_1	132	140	0.103259	0.0629994	IPR001680	205	246	NA	NA	NA	NA	NA
Q8XB62	Q8TEB1	DEG_APCC_DBOX_1	132	140	0.103259	0.0629994	IPR001680	252	293	NA	NA	NA	NA	NA
Q8XB62	Q8TEB1	DEG_APCC_DBOX_1	132	140	0.103259	0.0629994	IPR001680	296	336	NA	NA	NA	NA	NA
Q8XB62	Q8TEB1	DEG_APCC_DBOX_1	132	140	0.103259	0.0629994	IPR001680	344	385	NA	NA	NA	NA	NA
Q8XB62	Q8TEB1	DEG_APCC_DBOX_1	132	140	0.103259	0.0629994	IPR001680	424	469	NA	NA	NA	NA	NA
Q8XB62	Q8TEB1	DEG_APCC_DBOX_1	132	140	0.103259	0.0629994	IPR001680	472	520	NA	NA	NA	NA	NA
Q8XC86	O75716	MOD_Plk_1	4	10	0.579334	0.758772	IPR000719	20	297	NA	NA	NA	NA	NA
Q8XC86	O75716	MOD_GSK3_1	7	14	0.0575894	0.0216598	IPR000719	20	297	NA	NA	NA	NA	NA
Q8XC86	O75716	MOD_Plk_4	7	13	0.864771	0.739983	IPR000719	20	297	NA	NA	NA	NA	NA
Q8XC86	O75716	MOD_CK2_1	11	17	0.206358	0.113099	IPR000719	20	297	NA	NA	NA	NA	NA
Q8XC86	O75716	MOD_GSK3_1	11	18	0.0575894	0.0216598	IPR000719	20	297	NA	NA	NA	NA	NA
Q8XC86	O75716	MOD_NEK2_1	11	16	0.234548	0.253867	IPR000719	20	297	0.198533	23	288	0.957	No
Q8XC86	O75716	MOD_GSK3_1	13	20	0.0575894	0.0216598	IPR000719	20	297	NA	NA	NA	NA	NA
Q8XC86	O75716	MOD_CK1_1	16	22	0.105049	0.133309	IPR000719	20	297	NA	NA	NA	NA	NA
Q8XC86	O75716	MOD_GSK3_1	16	23	0.0575894	0.0216598	IPR000719	20	297	NA	NA	NA	NA	NA
Q8XC86	O75716	MOD_GSK3_1	17	24	0.0575894	0.0216598	IPR000719	20	297	NA	NA	NA	NA	NA
Q8XC86	O75716	MOD_CK1_1	29	35	0.105049	0.133309	IPR000719	20	297	NA	NA	NA	NA	NA
Q8XC86	O75716	MOD_GSK3_1	130	137	0.0575894	0.0216598	IPR000719	20	297	NA	NA	NA	NA	NA
Q8XC86	O75716	MOD_CK1_1	133	139	0.105049	0.133309	IPR000719	20	297	NA	NA	NA	NA	NA
Q8XC86	O75716	MOD_CK1_1	134	140	0.105049	0.133309	IPR000719	20	297	NA	NA	NA	NA	NA
Q8XC86	O75716	MOD_NEK2_1	173	178	0.234548	0.253867	IPR000719	20	297	0.198533	23	288	0.957	No
Q8XC86	O75716	MOD_GSK3_1	174	181	0.0575894	0.0216598	IPR000719	20	297	NA	NA	NA	NA	NA
Q8XC86	O75716	MOD_CK1_1	181	187	0.105049	0.133309	IPR000719	20	297	NA	NA	NA	NA	NA
Q8XC86	O75716	MOD_PKA_2	181	187	0.474505	0.362456	IPR000719	20	297	NA	NA	NA	NA	NA
Q8XC86	O75716	MOD_NEK2_1	220	225	0.234548	0.253867	IPR000719	20	297	0.198533	23	288	0.957	No
Q8XC86	O75716	MOD_Plk_1	221	227	0.579334	0.758772	IPR000719	20	297	NA	NA	NA	NA	NA
Q8XC86	O75716	MOD_CK2_1	228	234	0.206358	0.113099	IPR000719	20	297	NA	NA	NA	NA	NA
Q8XC86	O75716	MOD_GSK3_1	235	242	0.0575894	0.0216598	IPR000719	20	297	NA	NA	NA	NA	NA
Q8XC86	O75716	MOD_CK2_1	239	245	0.206358	0.113099	IPR000719	20	297	NA	NA	NA	NA	NA
Q8XC86	O75716	MOD_GSK3_1	239	246	0.0575894	0.0216598	IPR000719	20	297	NA	NA	NA	NA	NA
Q8XC86	O75716	MOD_GSK3_1	243	250	0.0575894	0.0216598	IPR000719	20	297	NA	NA	NA	NA	NA
Q8XC86	O75716	MOD_CK1_1	246	252	0.105049	0.133309	IPR000719	20	297	NA	NA	NA	NA	NA
Q8XC86	O75716	MOD_CK2_1	246	252	0.206358	0.113099	IPR000719	20	297	NA	NA	NA	NA	NA
Q8XC86	O75716	MOD_PKA_2	276	282	0.474505	0.362456	IPR000719	20	297	NA	NA	NA	NA	NA
Q8XC86	O75716	MOD_PKB_1	286	294	0.0726793	0.0600394	IPR000719	20	297	0.139476	23	280	0.928	No
Q8XC86	O75716	MOD_NEK2_1	304	309	0.234548	0.253867	IPR000719	20	297	0.198533	23	288	0.957	No
